# Arrayed CRISPRi library to suppress genes required for *Schizosaccharomyces pombe* viability

**DOI:** 10.1101/2024.03.14.584550

**Authors:** Ken Ishikawa, Saeko Soejima, Takashi Nishimura, Shigeaki Saitoh

## Abstract

The fission yeast, *Schizosaccharomyces pombe,* is an excellent eukaryote model organism to study essential biological processes. Its genome contains ∼1200 genes essential for cell viability, most of which are evolutionarily conserved. To study these essential genes, resources enabling conditional perturbation of target genes are required. Here, we constructed comprehensive arrayed libraries of plasmids and strains to knock down essential genes in *S. pombe*, using a dCas9-mediated CRISPRi. These libraries cover ∼98% of all essential genes in fission yeast. We estimate that in ∼60% of the strains in the library, transcription of a target gene was repressed so efficiently that cell proliferation was significantly inhibited. To demonstrate usefulness of these libraries, we performed metabolic analyses with knockdown strains and revealed a flexible interaction among metabolic pathways. Libraries established in this study enable comprehensive functional analyses of essential genes in *S. pombe* and will facilitate understanding of essential biological processes in eukaryotes.
