## Supplementary File S1 for "Arrayed CRISPRi library to suppress genes required for *Schizosaccharomyces pombe* viability": query.csv

gene name	systematic ID	direction	sequence around TSS
mis6	SPAC1687.20c	-	TGGGATATAAGCACTTAATTAGCAACTGTACGTGATTTTTATCAAAATGTGTTTTTTTTGACAATATAACATCTAAAAGTGAACTGATGGAATGTTGATTTAGACCTACTTCGGAGCAAAGTTTGTGAAATTGCTGCAGTCTAGCTAAAATAGTTTTCTTCGAAGAGCTGAGATTTTCAGAATTTTTTTTAATCCATTGGATACCTTCTTCTATGTCAAGAAAACCTTTATTCTCAAAGCTTTCCATTAATAGGAACGCAAGCTATTGTTTTTAAATGCTCGCTATGTATGTCTAGCAAGTCAGATGCGCATAACATCCAACGACTACCACTACTATCATTAGCAAGGTAAAATTAACTAAGGATGTGGACGATCGTAAAAGTCTCCAAATGCAAACAC…
fas2	SPAC4A8.11c	-	GAGTAGCAAAGAACTTCACGATTAATACTTAAAGCGGCATCCATGTTCTCATATTTCAATTTCAAGGTACGCTTAGCCATACCAGCTAAGGTAGGACTAGGTCCAATTTCGACGATACGTTCAGCCGATACTGGAGGAGAAAGAATTACATCTTGCGTCTCAATCCAACGGACAGGAGATGCAAACTGGTATGCAAGCAACTCCAATAATAAAGTATGAGCAAGCTCCTGCTCAACTTCTGGTCTCATTATTCAAATGGTTTAACAAAACTCCAACACCTGCTTTAGTTGTTGGTTCTAGTTAACTTGATCCTTTACTATCGCGTGGGAACACTCAGGTTAAACCTATCAGCTTTGAAGCATGTAACGAATATTTAACGCATCGTTATCAAATATAGCG…
qns1	SPCC553.02	-	AAGGCTTGCGTTTTGTCTTTTCGCCTCTTTGATGGAATCAATGATGCGTAGACGGTTTCCCTCAAAGTCCATTGCCCACTGGTTCAGCTGACTACAGAAGTTAGATCATTGAGACGAAAAATGATTATAGCATACCAAGATGCGATGGTTACATATCGTTCCATAATGAACTGAATGCTTAACTTGAGGTTTATTCCCAAACAAGTAATTTAACTTATAATGTTTTTTTCGTACTATAAAAGTTCCAACTATGAGTGAAGATCGAAGTTTCTATTCAAATGTCTATTCACGGTTATGGCAGTAAGTAAGAGCAGGAGGTAGTTGTCATAGTAGAGTCAAGTGTAAATAAAGGGTTCGCATCATATAGCAAAAATGCCAGTTTCCCTAAGTAAGAAAAAG…
fba1	SPBC19C2.07	+	CGGGTGAACGAGTTGGTTACCGCCGCCGCCGCTTCCTTTTGCCTTGACACACACCACGCAACGTGTTACGGTTCTTGAACGGAATTGCGTACTTCGATGCAGAGCGCTATCGGGGGGATTGGGGATGGTAAATGGAAGAAATCAAAAACTTCTTTTGACGTCAACCCCTAAAACAGGGGACGGTGATTGGTGGTAACCACGGACCGGATAGGTATCGATATGCACATCAGGTGAGAAGTTTTTCCGAGGCCAACTCCGGCTCCATGGTATATAATAGAGGGTTGCGCGCTACTGTTGCAGTATCATACTTCCAAAGGTCGTATAGAACACACACACAAATTAGCAAAATGGGAATTCTCGATATTGTACCTACTGGTGTTATTACAGGTGACAACGTTT…
