## Supplementary Table S2 for "Arrayed CRISPRi library to suppress genes required for *Schizosaccharomyces pombe* viability"

### Sheet: qPCR primers
ID	gene	sequence (5'-)
KI1505	pro3	CTATGGTTGGTACAGGTCGTATG
KI1506	pro3	CCAATGCCAACAAACCACTAAT
KI3011	met7	CTGGAAGGATGCAGGCTATAAT
KI3012	met7	CCTTCGATTCTTTCCACCATTTAC
KI3013	rib1	ACACCGTCCAAGCCAATTTA
KI3014	rib1	GATATCACGCTGACCAAGATCC
KI3015	tda1	GCTTGCTGGCCTTAGAGTTT
KI3016	tda1	GTTTCGTCCACCCAGTTGTATC
KI3017	gln1	CTCGTGCTGAAGGTGGTATAAA
KI3018	gln1	CAAGTCGTTGTCGTCACCATA
KI3019	pyk1	TCCATTGAGAGTGATGCCAAG
KI3020	pyk1	AGGGCAACGAGTAACCATAAC
KI3021	SPAC630.12	CCGTTATAGCCTCCCACTTTAC
KI3022	SPAC630.12	AAAGGGTTATGCGCACAATTT
KI3023	erg12	ACACCTGAGTGCAAAGAAGAG
KI3024	erg12	AACACCAGGTCCACCTAATTG
KI3025	erg1	GCTCTTGAATCGGGCTGTAT
KI3026	erg1	CCGATAAGATGAGAAGGGCTATG
KI3027	spp41	GCTGATGACTACACCGACATC
KI3028	spp41	TGTCAATCCATCTTCCGTCATT
KI3029	dna2	GAGAATTGCTACGCGATTGG
KI3030	dna2	AGAGTAGATAACGAGCCAAACA
KI3033	rfc5	GCAAACATTTATCCAGCAGGTC
KI3034	rfc5	TGCAGTGAGAAAGAAGATCATACA
KI3035	mcm6	CGCTCTACTGAAGGTGTAGATG
KI3036	mcm6	GATGATGTCTTCCTCGGTATGG
KI3037	mcm7	CACACTACTCCACGTACACTTC
KI3038	mcm7	CATCGCCAATCTCCACTCTATT
KI3039	eso1	TCAAGACGCAAACAAGGGATAG
KI3040	eso1	GCAACTTCTGCAGGCGATATAA
KI3041	smc6	CCTCAGGACATGGGTCAAAT
KI3042	smc6	AGGAAGTGCTGAAGAGGAAAC
KI3043	cnp1	TGAAGCGTTCTTGGTTCATCTA
KI3044	cnp1	ACGAATCCTCCTGGCTAATTG
KI3045	rad21	GGCCCTTCCTAGTTCACAAA
KI3046	rad21	CTCTATTGCATCCCGCACTAA
KI3047	its3	AGCGTGTTAACAAACAGCAAAG
KI3048	its3	GCGAGAAGAAGGAGCTGTATT
KI3049	rpn3	CCTTCGCCATACCGTCATTA
KI3050	rpn3	ACTCTCTTCACTGTCCAAACC
KI3051	pre10	TACGCAACTCATGACGAAGAA
KI3052	pre10	CATCAGGAACGGGTGTATGAA
KI3053	cut9	AGGTGACTGAATCCGTGAATG
KI3054	cut9	ATCGTTGCTCTGAGACATTACC
KI3055	fta1	GAACACTGATTGTGCCATTCTAAC
KI3056	fta1	GGGCTCAAGGGCTAACAAA
KI3057	cnd2	CTCTGCTTACACCTCCATCATC
KI3058	cnd2	CGCTTCGCATAATTCAGCATATC
KI3059	cdc13	GTGGACCGTGGAATCGTAAT
KI3060	cdc13	GCTTCATGTTGAACAGGCTTT
KI3063	tif211	GACGTTGAAGTCACTTGCTTTG
KI3064	tif211	GATAGGAACCTCCTCGGTATGA
KI3065	arc4	ATTGAGTTTATGGAGGAAGTTGAC
KI3066	arc4	CAACTCAGATAAGTTTCAGCAACA
KI3067	peg1	GCAGAAATAGCGGACCTACAA
KI3068	peg1	GCTGACAGTAGCATCAGTAACA
KI3069	iba57	TCACTGTCCGCACCTACTATAC
KI3070	iba57	GCGCCGAAGGTTCAATAACT
KI3071	nup189	GCTCCACAGGCTGTTATAAGT
KI3072	nup189	TGACCTCCAAATCTCCAAGAAG
KI3073	SPBC56F2.07c	GCAGAGGATGTAGACTTGGATTT
KI3074	SPBC56F2.07c	CATAGCTATCAGACCAGCTTCC
KI3075	noc1	CAAGGGAAAGCAGGCTAGAA
KI3076	noc1	TTGTGGTTTGGAATCAACAAGAG
KI3077	tpz1	GGGAAGTTGTTGAATGCTGAAG
KI3078	tpz1	GCAGGCGGTGTACAAGATATTA
KI3079	cut11	AAACGAGGCCTTACTTCCTAATC
KI3080	cut11	CCCGAGCAACAACTCCATAA
KI3081	wdr55	GTGGAACCGAACTAGCTTTCT
KI3082	wdr55	CTGCTGGAATCTTCATCACTATCT
KI3083	cct3	GAGCTGTTGCAGATGCTATTG
KI3084	cct3	GTTGACCTTCCGCATGTTTC
KI3085	rot1	TAGCTTACCGTCCACCTAAGA
KI3086	rot1	TGAGCTAACGGTACTAGAGGAG
KI3087	mdj1	GCAAGCATCCGTTCTTTGTTAG
KI3088	mdj1	AGTGTAGGAACCCGAAGAGT
KI3089	plp2	CGGTCATGGAGACTTACAACAA
KI3090	plp2	TTTAAGGCACCGGCTCTAAC
KI3091	crd1	GGCTCCTTTCAGCTCCATTA
KI3092	crd1	CCCATCAACCAAATCCGTAAATC
KI3093	ned1	CTGCTGGCGAAGTCCATATT
KI3094	ned1	CTCGATGGGAGGGAAGAAATG
KI3095	tam41	CTTACACGTTGGCCTGTTAATG
KI3096	tam41	CGAATATCGCCAAGGTAGGATAA
KI3097	sam50	GCTGGAGGGCTATCGAATTT
KI3098	sam50	GCGGGAGTTGCATAGACTAAA
KI3099	sed5	GAAGTGCCCAGAGAGAGATTG
KI3100	sed5	TAACGAGCACCCAAAGAAGG
KI3101	ptr3	CAACCTTGCTATAGGGCTCTT
KI3102	ptr3	GAGATTGTAGCGATCCCAGATT
KI3103	spi1	CCCATTGTTCTTTGCGGTAAC
KI3104	spi1	GGCGGAGATGTCGTAGTATTG
KI3105	rfc1	GGCTGCTAATGAAGAGGACATAG
KI3106	rfc1	ACTGGTTGAGCTAGAAGAGGA
KI3109	pmo25	ATCCCAAGTTGCTGAGTTTATTTC
KI3110	pmo25	TGAACGGTTAGCACGATTAAGA
act1-Fw	act1	CTTTCTACAACGAGCTTCGTGTTG
act1-Rv	act1	GAGTCATCTTCTCACGGTTGGAT
