## Supplementary Table S4 for "Arrayed CRISPRi library to suppress genes required for *Schizosaccharomyces pombe* viability"

### Sheet: data sheet
						1	2	3	4	5	6	7	8	9	10	11	12	Average			SD			FC		Welch t-test
	full name	Classification	HMDB	PubChem	KEGG	control	control	control	control	fba1-KD	fba1-KD	fba1-KD	fba1-KD	qns1-KD	qns1-KD	qns1-KD	qns1-KD	control	fba1-KD	qns1-KD	control	fba1-KD	qns1-KD	fba1-KD	qns1-KD	fba1-KD	qns1-KD
2-Aminobutyric acid	2-Aminobutyric acid	Organic acids	HMDB0000452	80283	C02356	174365	183321	153252	172502	173519	152340	153592	156092	103955	139147	122312	133851	170860	158886	124816	12653.4	9879.41	15582.9	0.929917	0.730516	0.189187	0.00415251
2-Hydroxyglutarate	L/D-2-Hydroxyglutaric acid	Amino acid-related	HMDB0000694 / 0000606	439939 / 439391	C03196 / C01087	3941.84	4718.66	3979.18	5986.66	11569.4	13571	15305.6	12785.1	3186.7	3519.31	2930.67	2942.38	4656.59	13307.8	3144.77	956.153	1565.86	276.191	2.85784	0.675337	0.00023523	0.0458413
3-Hydroxyisovaleric acid	3-Hydroxyisovaleric acid	Amino acid-related	HMDB0000754	69362	C20827	93.1401	115.057	138.48	26.5671	439.799	675.222	360.615	338.166	263.379	177.419	156.025	46.8894	93.3111	453.45	160.928	48.1938	154.14	89.0637	4.85955	1.72464	0.0143087	0.243768
3-Methyl-histidine	3-Methylhistidine	Amino acid-related	HMDB0000479	64969	C01152	9450.94	10612.2	9106.41	9496.23	12440.9	13301.4	13847.4	11743.4	8999.53	8992.36	8357.07	8602.96	9666.45	12833.3	8737.98	654.107	929.048	314.344	1.32761	0.903949	0.00201441	0.058291
3-Phosphoglycerate	2/3-Phosphoglyceric acid	Glycolysis	HMDB0000807 / 0003391	3497 / 3904	C00197 / C00631	15755.4	15017.9	15020	12566.3	17792.2	15046.5	9831.16	8825.05	14657.7	10394.1	8597.15	5364.04	14589.9	12873.7	9753.24	1393.03	4264.63	3875.84	0.882374	0.668494	0.490903	0.0827504
5-Methylthioadenosine	5'-Methylthioadenosine	Others	HMDB0001173	439176	C00170	2.20083e+06	2.2178e+06	2.7031e+06	2.52814e+06	1.24174e+06	1.32582e+06	1.3709e+06	1.40035e+06	2.78914e+06	1.87511e+06	2.65812e+06	2.10727e+06	2.41247e+06	1.3347e+06	2.35741e+06	245310	69141.7	436655	0.553252	0.977179	0.00194876	0.835171
6-Phosphogluconate	6-Phosphogluconic acid	PPP	HMDB0001316	91493	C00345	5297.24	10355.1	3719.16	5132.43	4961.49	3437.04	7506.3	3165.32	5835.75	3801.54	3127.53	2510.14	6125.99	4767.53	3818.74	2907.04	1989.62	1444.39	0.778247	0.623366	0.473491	0.222045
Acetyl-CoA	Acetyl-CoA	Coenzymes	HMDB0001206	444493	C00024	1166.91	1197.13	1356.25	1648.39	1406.97	1304.82	572.166	879.93	1019.69	1133.49	1082.86	1126.06	1342.17	1040.97	1090.52	220.396	386.991	52.2356	0.775588	0.812507	0.236857	0.103822
Adenine	Adenine	Purine metabolism	HMDB0000034	190	C00147	245757	189495	257522	233526	195438	220735	156901	231883	265329	194395	248249	232233	231575	201239	235051	29715.1	33260	30286.5	0.869002	1.01501	0.223197	0.875223
Adenosine	Adenosine	Purine metabolism	HMDB0000050	60961	C00212	531225	584545	611665	599899	918195	769337	906354	634737	546647	590471	475754	372461	581834	807156	496333	35519.3	133327	95151.1	1.38726	0.853051	0.0387734	0.170887
ADP	Adenosine diphosphate	Nucleotides	HMDB0001341	6022	C00008	23848.1	17207.9	15391	12523.6	11760.5	14226.4	9797.39	14163.6	14409.2	11371.7	14865.2	14568.9	17242.6	12487	13803.8	4807.32	2129.02	1632.34	0.724192	0.80056	0.142396	0.252646
AICAR	AICAR	AICAR	HMDB0001517	65110	C04677	27857.5	28587.6	26194.8	23838.6	35656.1	34177.7	31675.9	30075	26740	24616.8	23263.8	22835.5	26619.6	32896.1	24364	2107.14	2497.17	1756.53	1.23579	0.915266	0.00900881	0.152786
Ala	L-Alanine	Amino acids	HMDB0000161	5950	C00041	1.08248e+06	1.06998e+06	876477	878203	862439	912915	932856	854285	708606	836639	712431	915797	976784	890624	793369	114944	38276.5	100990	0.911792	0.812225	0.234309	0.0541613
Allantoic acid	Allantoic acid	Purine metabolism	HMDB0001209	203	C00499	4697.47	3841.17	4094.2	3833.57	5802.35	3935.59	5157.57	5248.93	3756.81	4868.5	4529.06	3327.9	4116.6	5036.11	4120.57	405.741	787.042	704.017	1.22337	1.00096	0.0987931	0.992604
Allantoin	Allantoin	Purine metabolism	HMDB0000462	204	C01551	23682.1	22137.5	29265.5	26868.2	27271.4	26547.1	23445.6	24524.9	22954.5	15546.8	22139.6	24155	25488.3	25447.2	21199	3196.97	1769.58	3857.96	0.998389	0.831715	0.982991	0.139417
AMP	Adenosine monophosphate	Nucleotides	HMDB0000045	6083	C00020	572141	470072	618199	539667	466968	515789	364545	496494	637342	524250	756554	685785	550020	460949	650983	62280.7	67331.9	97645	0.838059	1.18356	0.100423	0.140618
Arg	L-Arginine	Amino acids	HMDB0000517	6322	C00062	756562	602861	584444	586068	830191	697890	761538	751082	611101	586116	576612	486376	632484	760175	565051	83136.5	54363.6	54429.6	1.20189	0.893385	0.0484472	0.230932
Argininosuccinate	Argininosuccinic acid	Urea cycle	HMDB0000052	16950	C03406	25818.1	26244	28553.3	24632.5	22180.4	22686.2	18294.8	19909	22190.9	23092.2	25172.6	24498.8	26312	20767.6	23738.6	1642.45	2043.6	1347.51	0.789283	0.902197	0.00608963	0.0532394
Asn	L-Asparagine	Amino acids	HMDB0000168	6267	C00152	484039	534326	507921	567220	573725	604522	577713	524162	521847	489734	423752	480195	523376	570030	478882	35723.3	33497.7	40844.4	1.08914	0.914985	0.105588	0.152998
Asp	L-Aspartic acid	Amino acids	HMDB0000191	5960	C00049	455958	451521	366201	375867	249368	246635	250180	242366	378795	396248	358160	468263	412387	247137	400367	47947	3523.83	47866.7	0.599285	0.970852	0.00608964	0.734852
ATP	Adenosine triphosphate	Nucleotides	HMDB0000538	5957	C00002	8246.58	9205.31	6833.7	6394.19	5142.04	5390.42	5596.38	5426.94	2319.3	1393.1	2057.67	3676.2	7669.95	5388.95	2361.57	1293.15	187.471	959.221	0.702606	0.307899	0.0372392	0.000810264
Biotin	Biotin	Vitamins	HMDB0000030	171548	C00120	146559	179266	164919	201190	205687	265389	196290	187435	152559	176542	127161	113817	172983	213700	142520	23082.1	35255.6	27796.9	1.23538	0.823891	0.109211	0.144383
Cadaverine	Cadaverine	Amino acid-related	HMDB0002322	273	C01672	2147.82	2733.14	2901.55	3299.89	4684.11	6960.71	4034.2	5617.29	12746.5	14270.5	12466	7675.77	2770.6	5324.08	11789.7	478.388	1269.89	2854.91	1.92163	4.25528	0.0212769	0.00708007
CDP	Cytidine diphosphate	Nucleotides	HMDB0001546	6132	C00112	2521.95	2172.89	2362.19	1702.3	2432.52	2124.72	2016.61	1923.19	1510.96	682.55	651.213	884.711	2189.83	2124.26	932.36	354.956	221.391	399.375	0.970054	0.425767	0.766488	0.00342383
Choline	Choline	Vitamins	HMDB0000097	305	C00114	487731	422311	608652	531895	599178	582027	352109	495488	483345	455979	490664	456822	512647	507201	471703	78249.1	112915	17923.5	0.989376	0.920131	0.939689	0.376281
cis-Aconitate	cis-Aconitic acid	TCA cycle	HMDB0000072	643757	C00417	2754.99	2331.96	1785.09	1969.07	1892.19	1927.18	2208.23	1741.1	1514.58	1131.51	1054.94	1099.37	2210.28	1942.18	1200.1	428.364	194.885	211.991	0.878701	0.542963	0.315448	0.0110015
Citrate	Citric acid	TCA cycle	HMDB0000094	311	C00158	30763.4	26948.1	29202.2	25721.3	43996.7	45874.4	35900.8	40672.8	31445.2	24023.7	23722.9	26407.6	28158.7	41611.2	26399.8	2256.83	4372.44	3571.58	1.47774	0.937537	0.00386258	0.44252
Citrulline	Citrulline	Urea cycle	HMDB0000904	9750	C00327	450541	568838	460353	542742	569733	591016	537148	468719	506384	713466	635815	598265	505618	541654	613482	59040.7	53431.9	86017.7	1.07127	1.21333	0.400631	0.0901982
CMP	Cytidine monophosphate	Nucleotides	HMDB0000095	6131	C00055	4340.76	3157.94	4102.4	3213.21	2735.34	3274.26	3372.54	4179.14	6504.23	3827.29	6995.7	7014.4	3703.58	3390.32	6085.4	606.42	595.826	1523.83	0.915417	1.64311	0.488964	0.0449074
CoA	Coenzyme A	Coenzymes	HMDB0001423	6816	C00010	3446.3	2757.73	3509.57	3409.88	2236.19	2366.56	1831.86	2277.8	2621.18	1350.15	2317	2703.53	3280.87	2178.1	2247.97	351.186	237.146	621.199	0.66388	0.685174	0.00296766	0.036204
CTP	Cytidine triphosphate	Nucleotides	HMDB0000082	6176	C00063	1377.17	1463.9	1177.08	835.045	1127.33	1054.75	877.144	539.214	362.438	69.0537	79.8741	148.798	1213.3	899.61	165.041	279.31	262.244	136.255	0.741457	0.136027	0.152831	0.00184926
Cystathionine	L-Cystathionine	Amino acid-related	HMDB0000099	439258	C02291	5738.5	3878.04	5421.62	4865.64	3919.56	4228.34	1679.81	3148.08	3953.45	3904.43	3598.62	5153.71	4975.95	3243.95	4152.55	816.023	1137.43	685.655	0.651925	0.834525	0.0522706	0.174737
Cytidine	Cytidine	Pyrimidine metabolism	HMDB0000089	6175	C00475	27100.9	28586.9	29293.9	25477.5	21256.9	21880.4	26116.7	23807.4	25284.2	23369.6	23268.2	25865.3	27614.8	23265.3	24446.8	1692.76	2189.05	1324.49	0.842495	0.88528	0.0216927	0.0274583
dA	Deoxyadenosine	Purine metabolism	HMDB0000101	13730	C00559	55380.2	51047.8	51164.6	49826.3	48098	42272.9	40787.3	40350.6	38170	35988.8	37092.5	37813.8	51854.7	42877.2	37266.3	2426.98	3576.46	962.393	0.826872	0.718667	0.00789472	0.000406678
dAMP	Deoxyadenosine monophosphate	Purine metabolism	HMDB0000905	12599	C00360	134523	105916	106093	109969	110838	107844	86659	85128	42377.2	41920.5	36060.5	35296.2	114125	97617.2	38913.6	13726.3	13606.8	3753.4	0.855351	0.340972	0.138459	0.000955573
dC	Deoxycytidine	Pyrimidine metabolism	HMDB0000014	13711	C00881	1523.67	1932.48	1320.9	1362.07	1073.06	1315.43	1378.2	1029.08	1303.62	1198.35	960.379	1353.93	1534.78	1198.94	1204.07	279.202	173.59	174.916	0.781183	0.784523	0.0962979	0.100506
dCMP	Deoxycytidine monophosphate	Pyrimidine metabolism	HMDB0001202	13945	C00239	10463.2	10220.5	9929.89	9058.27	8886	7546.42	8222.05	8106.77	7956.4	9214.5	8492.18	12953.1	9917.95	8190.31	9654.04	613.178	549.716	2258.97	0.825807	0.973391	0.00586322	0.834344
Dephospho-CoA	Dephospho-CoA	Coenzymes	HMDB0001373	439335	C00882	2704.69	2598.17	2545.19	2369.18	1560.19	1718.12	1410.6	1326.87	1454.51	1224.71	1110.31	1398.12	2554.31	1503.94	1296.91	140.11	172.342	158.235	0.588787	0.507736	0.000101001	2.36644e-05
dG	Deoxyguanosine	Purine metabolism	HMDB0000085	187790	C00330	17520.3	13855	15930.4	13486.9	15708.6	12599.2	15380.1	13662.7	12967.7	12422.1	12286.9	12329.8	15198.2	14337.7	12501.6	1885.1	1465.59	315.787	0.943382	0.822575	0.499758	0.0625592
dI	Deoxyinosine	Purine metabolism	HMDB0000071	65058	C05512	4555.04	3759.19	3688.13	3740.39	3689.16	3128.85	2784.15	2921.72	3093.93	2498.58	2637.38	2930.53	3935.69	3130.97	2790.1	413.991	398.184	271.012	0.795533	0.708924	0.0311352	0.00521873
Ergothioneine	Ergothioneine	Amino acid-related	HMDB0003045	5351619	C05570	18743.8	25078.8	22307	25546.4	21446	25626.7	20745.2	18839.2	18847.2	23629.9	20406	17677.1	22919	21664.3	20140	3129.14	2862.05	2581.19	0.945254	0.878748	0.575779	0.221376
Erythrose-4P	D-Erythrose 4-phosphate	PPP	HMDB0001321	122357	C00279	526.422	559.604	543.99	590.972	880.374	941.795	780.776	507.367	378.305	413.114	289.71	133.916	555.247	777.578	303.761	27.4032	191.971	124.579	1.40042	0.547074	0.102209	0.0245249
FAD	Flavin adenine dinucleotide	Nucleotides	HMDB0001248	643975	C00016	488.363	372.891	470.642	255.987	335.802	283.177	269.151	278.409	292.277	211.908	353.293	293.097	396.971	291.635	287.644	106.827	30.0151	58.0142	0.73465	0.724596	0.141254	0.13667
Flavin Mononucleotide	Flavin Mononucleotide	Nucleotides	HMDB0001520	643976	C00061	202.501	129.785	199.778	132.055	222.28	222.052	176.822	238.309	180.23	106.066	164.941	160.884	166.03	214.866	153.03	40.5669	26.4799	32.3985	1.29414	0.921704	0.0980561	0.635204
Fructose-1,6P	Fructose 1,6-bisphosphate	Glycolysis	HMDB0001058	172313	C00354	2701.9	3712.65	2057.14	2070.31	8573.3	7320.7	5987.42	3633.24	862.612	1229.57	542.515	192.239	2635.5	6378.67	706.733	778.588	2113	443.217	2.42029	0.268159	0.0316007	0.00857343
Fructose-6P	Fructose 6-phosphate	Glycolysis	HMDB0000124	69507	C00085	77.7038	86.7827	103.343	85.5412	104.666	49.5919	83.06	60.1716	111.135	98.4788	19.5184	9.41744	88.3427	74.3724	59.6373	10.7778	24.5555	52.5744	0.841862	0.675068	0.354756	0.357633
Fumarate	Fumaric acid	TCA cycle	HMDB0000134	444972	C00122	225.378	250.293	230.25	253.829	279.358	265.046	217.777	209.595	217.706	240.807	158.195	226.978	239.938	242.944	210.922	14.213	34.4479	36.4099	1.01253	0.879068	0.879658	0.213672
GDP	Guanosine diphosphate	Nucleotides	HMDB0001201	8977	C00035	1842.89	1402.47	1184.13	1104.33	1049.61	1029.01	1202.61	1157.25	922.71	401.662	588.219	759.961	1383.46	1109.62	668.138	331.203	83.6982	224.08	0.802064	0.482948	0.196947	0.0145503
GlcN	Glucosamine	Sugars	HMDB0001514	439213	C00329	307605	387230	329393	613527	306402	475354	280883	250172	429933	634402	205816	111169	409439	328203	345330	140146	100758	234532	0.801592	0.843424	0.386401	0.659
GlcN-6P	Glucosamine 6-phosphate	Sugar phosphates	HMDB0001254	439217	C00352	4037.35	3944.37	4867.51	4980.15	4905.55	5932.84	3015.16	2501.81	2006.79	1882.35	1132.92	899.351	4457.35	4088.84	1480.35	541.939	1606.11	546.811	0.917326	0.332115	0.688016	0.00024548
GlcNAc	N-Acetyl-D-glucosamine	Sugars	HMDB0000215	439174	C00140	453.946	586.131	517.295	732.227	683.227	542.568	455.186	395.664	267.494	125.614	119.548	145.339	572.4	519.161	164.499	119.445	124.913	69.5409	0.906991	0.287384	0.560517	0.00224158
Gln	L-Glutamine	Amino acids	HMDB0000641	5961	C00064	673986	809425	754452	898087	1.31386e+06	1.51627e+06	1.2665e+06	1.16809e+06	803668	1.00229e+06	897755	849420	783987	1.31618e+06	888283	94230.8	146560	85160.7	1.67883	1.13303	0.00156776	0.152137
Glu	L-Glutamic acid	Amino acids	HMDB0000148	33032	C00025	6.07708e+06	6.46531e+06	5.91328e+06	6.12316e+06	5.81319e+06	6.19829e+06	5.63988e+06	5.40684e+06	5.57935e+06	6.62158e+06	6.15801e+06	6.55701e+06	6.14471e+06	5.76455e+06	6.22899e+06	231934	333666	479167	0.938132	1.01372	0.116437	0.766199
Glucose-6P	Glucose 6-phosphate	Glycolysis	HMDB0001401	5958	C00092	286.835	409.373	655.13	539.161	589.02	905.474	436.68	470.126	465.253	466.115	530.496	417.074	472.625	600.325	469.734	159.43	213.678	46.5415	1.27019	0.993884	0.377919	0.974123
Gly	Glycine	Amino acids	HMDB0000123	750	C00037	96106.8	92769.7	86619.5	87478.2	95564.1	102853	98586.3	93968.9	79181.7	73804.2	67191.9	81836.3	90743.6	97743.2	75503.5	4492.2	3908.07	6470.54	1.07714	0.832054	0.0577771	0.0103389
Glyceraldehyde-3P	D-Glyceraldehyde 3-phosphate	Glycolysis	HMDB0001112	729	C00661	812.642	941.728	691.799	676.671	1828.18	1572.34	1262.9	813.725	304.5	228.634	175.598	98.8831	780.71	1369.29	201.904	123.39	436.572	86.6904	1.7539	0.258616	0.0695157	0.000427788
Glycerol-1/3P	Glycerol 3-phosphate	Sugar phosphates	HMDB0000126	439162	C00093	11369.7	13002.4	15643.3	16448.4	23152.2	28874.6	18926.3	21929	16993.1	16594.9	17122.2	25957.3	14116	23220.5	19166.9	2349.15	4166.64	4532.49	1.64498	1.35782	0.0139027	0.111038
Glycyl-glycine	Glycyl-glycine	Amino acid-related	HMDB0011733	11163	C02037	9841.4	10745.9	8882.57	8951.91	11070.4	8677.94	8334.32	8148.35	6254.35	11104.3	9247.55	11553.2	9605.44	9057.74	9539.85	876.726	1359.56	2407.01	0.94298	0.993171	0.52767	0.961745
GMP	Guanosine monophosphate	Nucleotides	HMDB0001397	6804	C00144	11817.2	9084.09	12519.7	10171.9	9022.33	9677.08	7475.25	9683.96	12285.3	9168.37	12539.5	11276.1	10898.2	8964.65	11317.3	1559.08	1040.29	1533	0.82258	1.03845	0.0915762	0.714697
GSH	Glutathione	Amino acid-related	HMDB0000125	124886	C00051	40536.1	56747.6	46541.8	48743.2	28307.1	30904.4	32212.9	23031.1	22450.6	32365.8	30201	34436.6	48142.1	28613.9	29863.5	6703.92	4060.43	5235.78	0.594362	0.62032	0.0043052	0.00581848
GSSG	Oxidized glutathione	Amino acid-related	HMDB0003337	975	C00127	1666.92	1616.17	1784.85	1474.36	1256.46	1021.56	1105.89	1212.44	1396.82	907.505	1166.83	1552.78	1635.57	1149.09	1255.99	128.626	105.947	281.253	0.702559	0.767917	0.00126263	0.0670557
GTP	Guanosine triphosphate	Nucleotides	HMDB0001273	6830	C00044	715.215	1171.82	666.457	362.756	331.874	362.462	633.934	277.267	71.6916	8.06334	108.128	191.811	729.062	401.385	94.9234	333.829	158.988	76.6941	0.550549	0.130199	0.146085	0.0288407
Guanine	Guanine	Purine metabolism	HMDB0000132	764	C00242	31990.5	26719.8	36354.8	30941.6	26493.6	29269.2	22324.5	30509.3	37749.8	28868.2	36003.5	32552	31501.7	27149.1	33793.4	3956.92	3628.21	3930.05	0.861831	1.07275	0.156404	0.442604
Guanosine	Guanosine	Purine metabolism	HMDB0000133	6802	C00387	53402.9	50780.3	58567.7	54449	59814.4	58040.6	58790	52793.7	51988.3	45283.7	50563	46130.5	54300	57359.7	48491.4	3236.7	3129.61	3285.47	1.05635	0.893028	0.223008	0.0453624
His	L-Histidine	Amino acids	HMDB0000177	6274	C00135	894411	821467	790574	818130	979206	1.02854e+06	881422	906638	801823	830721	770668	693430	831145	948952	774160	44390.7	67332.1	59143.4	1.14174	0.931438	0.0314965	0.178009
Homoarginine	Homo-L-arginine	Amino acid-related	HMDB0000670	9085	C01924	67388.2	65873.4	89146.5	97224.4	94848.1	117809	68124.9	96084.7	82359.1	76184	64503.2	60645.2	79908.1	94216.8	70922.9	15694.2	20341.2	10088.1	1.17906	0.887555	0.310562	0.378715
Homocysteine	Homocysteine	Amino acid-related	HMDB0000742	778	C00155	6174.12	6963.79	7539.68	8393.03	8954.07	8124.49	7503.66	6211.95	3965.35	4343.23	4866.25	7302.04	7267.66	7698.54	5119.22	936.058	1155.52	1501.36	1.05929	0.704383	0.584214	0.059222
Hydroxyproline	Hydroxyproline	Amino acid-related	HMDB0000725	5810	C01157	18520.5	22157.2	19451.5	22500.7	19832.4	22135.2	19716.9	16740.3	20739	22203.9	20570.1	18984.1	20657.5	19606.2	20624.3	1972.11	2211.52	1316.76	0.949109	0.998392	0.504928	0.978689
Hypoxanthine	Hypoxanthine	Purine metabolism	HMDB0000157	790	C00262	3832.81	6197	6696.45	11433.6	6919.52	9507.84	12187.6	9832.38	4438.01	5541.79	4602.97	6993.17	7039.95	9611.83	5393.99	3184.24	2155.8	1171.73	1.36533	0.766196	0.235809	0.389589
Ile	L-Isoleucine	Amino acids	HMDB0000172	6306	C00407	164814	210042	213344	245063	218466	267026	215767	211854	211420	187335	158984	157139	208316	228278	178720	33020.5	25974.1	25811.8	1.09583	0.857926	0.38058	0.210324
IMP	Inosine monophosphate	Nucleotides	HMDB0000175	8582	C00130	90.8584	79.7261	64.7452	88.3461	823.586	1062.49	807.76	907.817	96.8135	138.923	62.0781	190.135	80.9189	900.413	121.988	11.7894	116.634	55.2382	11.1273	1.50753	0.000712349	0.234561
Inosine	Inosine	Purine metabolism	HMDB0000195	6021	C00294	93212.9	101790	106768	111980	181928	175335	196309	144576	94373.5	94802.9	76987.8	74536.2	103438	174537	85175.1	7985.95	21809.2	10916.7	1.68736	0.823442	0.00429053	0.0388212
Isocitrate	Isocitric acid	TCA cycle	HMDB0000193	1198	C00311	320.806	350.406	290.032	325.048	453.215	628.107	518.106	502.447	267.988	271.385	180.682	227.306	321.573	525.469	236.84	24.7577	73.8003	42.4586	1.63406	0.736505	0.00804224	0.0193263
Keto-isoleucine	3-Methyl-2-oxovaleric acid	3-Methyl-2-oxovaleric acid	HMDB0000491	47	C00671	612.381	688.368	664.255	597.838	541.116	767.678	509.548	575.531	632.95	584.604	538.532	555.554	640.71	598.468	577.91	42.6859	115.98	41.3306	0.93407	0.901984	0.53364	0.0789941
Lactate	L-Lactic acid	Glycolysis	HMDB0000190	107689	C00186	338.864	413.887	344.645	475.016	443.254	343.043	336.312	274.973	265.885	247.241	348.527	166.504	393.103	349.396	257.039	64.3729	69.665	74.7016	0.888814	0.653873	0.392506	0.0336163
Leu	L-Leucine	Amino acids	HMDB0000687	6106	C00123	194191	250698	240071	257580	206468	240460	223094	201906	245730	215842	185005	187174	235635	217982	208438	28552.4	17534.7	28558.7	0.925084	0.884579	0.340431	0.226644
Leucic acid	D-Leucic acid	Amino acid-related	HMDB0000624	439960	C03264	141.364	160.632	137.988	193.742	374.915	431.897	341.323	313.397	111.204	139.766	100.556	97.0375	158.431	365.383	112.141	25.566	50.9784	19.3766	2.30625	0.70782	0.00129249	0.0301701
Lys	L-Lysine	Amino acids	HMDB0000182	5962	C00047	325946	290348	313301	317788	231473	191715	226676	218103	348252	308978	360490	321314	311846	216992	334758	15257.4	17735.4	23731.5	0.695831	1.07347	0.000211193	0.163899
Malate	L-Malic acid	TCA cycle	HMDB0000156	222656	C00149	20668.1	21567.5	19033.5	18924	15504.3	16390.3	16542.3	15425.9	17582.1	16924.3	18181.5	21100.9	20048.3	15965.7	18447.2	1289.18	582.243	1842.09	0.796361	0.920137	0.00391689	0.209805
Met	L-Methionine	Amino acids	HMDB0000696	6137	C00073	20475.1	24643.3	25699.2	27172	20055.4	24555.4	24051.7	24026.3	24475.5	24029.3	22921.6	24517.1	24497.4	23172.2	23985.9	2875.07	2092.13	743.084	0.945904	0.979119	0.486748	0.750688
myo-Inositol	myo-Inositol	Vitamins	HMDB0000211	3437	C00137	809.071	755.56	706.292	646.427	497	555.634	507.243	566.215	647.909	622.49	622.876	612.103	729.337	531.523	626.344	69.4029	34.4781	15.2179	0.728775	0.858786	0.00538406	0.0559828
N-Acetyl-serine	N-Acetylserine	Amino acid-related	HMDB0002931	65249	-	937.61	1175.4	784.082	998.488	868.681	728.252	913.478	794.88	1215.1	837.49	835.98	913.519	973.895	826.323	950.522	161.817	81.6427	180.062	0.848472	0.976	0.17176	0.853325
NaAD	NaAD	Nicotinic acid adenine dinucleotide	HMDB0001179	583440	C00857	1999.2	1459.99	1789.18	1323.35	1390.5	1566.44	1042.67	1305.6	44582.4	27208.2	34439.9	48512	1642.93	1326.3	38685.6	307.633	218.073	9679.67	0.807279	23.5468	0.1495	0.00460625
NAD	NAD	Nucleotides	HMDB0000902	5893	C00003	20945.9	18526.2	22208.3	19276.6	21682.8	22939.6	15534	14482.3	4926.33	2950.78	3497.89	3676.44	20239.2	18659.7	3762.86	1657.07	4269.18	834.829	0.921955	0.185919	0.529292	2.75007e-05
NADP	NADP	Nucleotides	HMDB0000217	5886	C00006	262.894	218.574	140.12	126.505	273.665	196.12	119.806	153.164	73.0717	54.5384	126.723	175.055	187.023	185.689	107.347	64.8439	66.4507	54.5386	0.992865	0.573978	0.978002	0.110481
Nicotinamide	Niacinamide	Vitamins	HMDB0001406	936	C00153	3.71138e+06	2.92926e+06	3.53208e+06	2.82256e+06	2.4791e+06	2.61168e+06	2.64517e+06	3.94492e+06	5.44555e+06	4.72988e+06	5.14584e+06	4.98677e+06	3.24882e+06	2.92022e+06	5.07701e+06	438946	686884	299556	0.898855	1.56272	0.456045	0.000785395
Nicotinic acid	Nicotinic acid	Vitamins	HMDB0001488	938	C00253	110371	133528	105652	122164	72273.1	96585.7	130490	103378	281482	243599	264769	342599	117929	100682	283112	12505	23941.6	42579.8	0.853749	2.4007	0.263196	0.00285484
O-Phosphocholine	Phosphorylcholine	Others	HMDB0001565	1014	C00588	10533.3	11761.2	13044.3	12745.4	11382.5	12608.6	9241.32	11611.8	9949.15	11408.5	11841	13032.2	12021.1	11211.1	11557.7	1133.25	1416.92	1273.31	0.932618	0.961454	0.407895	0.606518
Ophthalmic acid	Ophthalmic acid	Organic acids	HMDB0005765	7018721	-	1.96448e+06	2.2799e+06	1.97484e+06	2.08851e+06	3.17188e+06	2.73343e+06	3.56486e+06	3.2004e+06	1.46094e+06	1.68265e+06	1.52949e+06	1.80644e+06	2.07693e+06	3.16764e+06	1.61988e+06	146511	340297	155108	1.52516	0.779939	0.00392307	0.00521994
Ornithine	Ornithine	Urea cycle	HMDB0000214	6262	C00077	1.72393e+06	1.4804e+06	1.55131e+06	1.44372e+06	2.34757e+06	1.7283e+06	2.65914e+06	2.53234e+06	1.44266e+06	1.2063e+06	1.68643e+06	1.49875e+06	1.54984e+06	2.31684e+06	1.45853e+06	124357	412690	197847	1.49489	0.941086	0.0289027	0.469564
Oxoglutarate	Oxoglutaric acid	TCA cycle	HMDB0000208	51	C00026	7673.95	8616.9	7610.16	9289.46	8537.35	9070.46	8035.69	6692.79	7964.34	9007.79	7060.39	6250.97	8297.62	8084.07	7570.87	805.66	1019.22	1186.35	0.974264	0.912415	0.754101	0.354951
Pantothenate	Pantothenic acid	Vitamins	HMDB0000210	988	C00864	11431.9	13518.6	11684.2	13798.7	15520.7	15927.4	15090.7	13703.5	10046.6	10696.1	8074.48	8210.02	12608.4	15060.6	9256.81	1222.53	967.064	1315.18	1.19449	0.73418	0.0213377	0.00979642
Phe	L-Phenylalanine	Amino acids	HMDB0000159	6140	C00079	159031	192568	168426	203515	109131	119542	108899	103217	172367	162374	140389	149419	180885	110197	156137	20667.5	6803.85	14088.7	0.609211	0.863185	0.00397894	0.101567
Phosphoenolpyruvate	Phosphoenolpyruvic acid	Glycolysis	HMDB0000263	1005	C00074	8719.43	7625.14	7390.62	7399.2	9738.05	8724.52	4735.94	4929.49	4518.98	4321.32	3919.49	3175.07	7783.6	7032	3983.72	633.27	2574.22	594.002	0.903438	0.511809	0.606368	0.000125922
Pro	L-Proline	Amino acids	HMDB0000162	145742	C00148	89728.9	98177.9	82635	87979.1	103820	114835	100577	92411.8	71772.5	92917.7	68350.5	77356.3	89630.2	102911	77599.2	6448.06	9285.85	10865.9	1.14817	0.865771	0.0622692	0.11664
PRPP	Phosphoribosyl pyrophosphate	PPP	HMDB0000280	7339	C00119	50.3007	205.402	35.6353	30.4604	151.61	63.1262	398.712	117.811	0.858768	0.348097	3.88435	0	80.4495	182.815	1.2728	83.7241	148.477	1.77639	2.27242	0.0158212	0.286359	0.154927
Pyridoxal-5P	Pyridoxal 5'-phosphate	Vitamins	HMDB0001491	1051	C00018	14023.7	11288.4	11699.7	12660.3	15024.5	11537.6	10417.9	11640.3	7963.66	8393.41	12271.8	14503.1	12418	12155.1	10783	1215.02	1991.46	3147.21	0.978827	0.868336	0.830647	0.388934
Pyridoxine	Pyridoxine	Vitamins	HMDB0000239	1054	C00314	94540.7	95847.5	99967.4	98790.9	127214	120345	107217	93170.2	83384.5	82112.5	92698.4	99371	97286.6	111986	89391.6	2520.59	15039.1	8156.66	1.1511	0.918848	0.144558	0.146676
Pyruvate	Pyruvic acid	Glycolysis	HMDB0000243	1060	C00022	181.466	201.956	189.76	171.414	185.733	168.35	134.675	122.748	184.02	191.309	188.659	184.313	186.149	152.877	187.075	12.9352	29.2004	3.53084	0.821259	1.00497	0.103338	0.897844
Riboflavin	Riboflavin	Vitamins	HMDB0000244	493570	C00255	69182.8	64903.5	81161.4	73286.9	88566.7	91185.3	68578.4	74125.5	68503.5	61293.7	61573.7	49936.2	72133.6	80614	60326.8	6923.7	10984.1	7687.94	1.11756	0.83632	0.247701	0.0630674
Ribulose/Ribose-5P	Ribulose/Ribose 5-phosphate	PPP	HMDB0000618 / 0001548	439184 / 439167	C00199 / C00117	354.496	281.1	315.043	296.813	270.997	356.758	240.733	348.939	444.06	408.622	411.048	541.188	311.863	304.357	451.229	31.6257	57.429	62.1124	0.975931	1.44688	0.828576	0.0130206
SAH	S-Adenosylhomocysteine	Amino acid-related	HMDB0000939	439155	C00021	68084.7	63814.8	78060.9	57308.2	34773.8	32303.4	37831.5	42673.8	53099.5	52704.8	65966.2	73803.7	66817.1	36895.6	61393.6	8707.54	4466.69	10315.2	0.552188	0.91883	0.0024884	0.453134
SAM	S-Adenosylmethionine	Amino acid-related	HMDB0001185	16757548	C00019	17074.4	21850.9	22495.1	26193	13627.5	13355.4	9675.02	6691.27	2843.02	1116.77	2093.36	2712.11	21903.4	10837.3	2191.32	3744.87	3299.82	787.441	0.494777	0.100045	0.00457321	0.00133856
Sedoheptulose-7P	D-Sedoheptulose 7-phosphate	PPP	HMDB0001068	22833559	C00281	1577.48	1392.87	1416.79	1531.68	5516.67	5908.47	4284.24	3932.33	788.926	782.417	829.386	700.311	1479.71	4910.43	775.26	88.9975	950.86	54.1142	3.31852	0.523928	0.00524232	4.23747e-05
Ser	L-Serine	Amino acids	HMDB0000187	5951	C00065	369683	366509	326604	356333	300993	305476	280411	263795	329322	342218	309124	322978	354782	287669	325911	19629.5	19298.6	13759.4	0.810831	0.918621	0.00277922	0.057461
Sorbitol/Mannitol	Sorbitol/Mannitol	Sugar alcohols	HMDB0000247 / 0000765	5780 / 6251	C00794 / C00392	14873	20216.6	18793.1	20758.6	11837	13899	11661.3	12290.7	17497.3	24571.7	21860.8	21870	18660.3	12422	21450	2657.45	1019.75	2927.69	0.66569	1.1495	0.0127824	0.20835
Spermidine	Spermidine	Spermidine	HMDB0001257	1102	C00315	16029.7	101540	15261.6	31869.5	36169.6	14022.1	129388	40342.2	7380.6	7573.38	6955.52	35283.3	41175.1	54980.6	14298.2	40964.6	50932	13992.4	1.33529	0.347253	0.688084	0.287394
Succinate	Succinic acid	TCA cycle	HMDB0000254	1110	C00042	3050.47	5087.35	5433.6	6489.1	7925.13	10078.7	11203.5	10476.6	3997.47	4892.15	4397.94	4963.05	5015.13	9921.01	4562.66	1439.07	1409.73	452.934	1.97822	0.909778	0.00279615	0.584416
Thiamine pyrophosphate	Thiamine pyrophosphate	Vitamins	HMDB0001372	1132	C00068	101.862	67.0233	165.187	96.3276	136.477	175.043	6.37076	78.7088	67.2033	35.9777	38.4781	11.0468	107.6	99.1498	38.1765	41.3229	73.4367	22.9746	0.921467	0.3548	0.849382	0.0349674
Thiamine	Thiamine	Vitamins	HMDB0000235	1130	C00378	570807	532905	681793	662844	695779	772519	532354	579339	424768	366180	379647	370684	612087	644998	385320	71668.1	109301	26887.9	1.05377	0.629518	0.63524	0.00466525
Thr	L-Threonine	Amino acids	HMDB0000167	6288	C00188	2.97732e+06	3.01636e+06	2.78152e+06	2.89171e+06	2.27845e+06	2.31535e+06	2.13992e+06	2.04536e+06	2.26201e+06	2.40088e+06	2.25821e+06	2.42311e+06	2.91673e+06	2.19477e+06	2.33605e+06	104090	124998	88175.2	0.752477	0.800916	0.000136035	0.000165872
Thymine	Thymine	Pyrimidine metabolism	HMDB0000262	1135	C00178	7151.34	6156.81	5851	4329.01	7137.15	7020.6	5905.95	6277.75	7092.95	4883.53	4732.4	4317.28	5872.04	6585.36	5256.54	1168.92	591.643	1247.46	1.12148	0.895181	0.331692	0.498667
Trehalose-6P	Trehalose 6-phosphate	Sugar phosphates	HMDB0001124	122336	C00689	3574.22	3052.13	4102.49	3017.22	2468.64	2492.37	2233.88	2294.57	2777.67	2232.5	2784.17	3601.48	3436.52	2372.37	2848.95	511.874	127.674	564.385	0.69034	0.829024	0.0219234	0.174407
Trp	L-Tryptophan	Amino acids	HMDB0000929	6305	C00078	6421.51	7306.2	6901.42	7687.46	4998.2	6248.51	5304.06	5036.57	7480.33	7112.28	5978.6	5706.01	7079.15	5396.83	6569.3	543.343	583.857	860.039	0.762356	0.927979	0.00563397	0.361621
Tryptamine	Tryptamine	Amino acid-related	HMDB0000303	1150	C00398	283.06	429.399	316.534	810.513	203.272	217.209	147.904	152.827	854.081	144.483	517.879	133.191	459.877	180.303	412.409	241.996	35.0917	344.454	0.392068	0.896781	0.102723	0.829891
Tyr	L-Tyrosine	Amino acids	HMDB0000158	6057	C00082	13125.2	15588	14056.5	15572.2	9216.92	10208.5	9645.58	8648.9	16169.5	13807	12421.1	11995.3	14585.5	9429.96	13598.2	1209.79	660.302	1880.62	0.646531	0.932312	0.000928157	0.416757
UDP	Uridine diphosphate	Nucleotides	HMDB0000295	6031	C00015	1948.47	1487.24	2136.35	1439.15	1985	2072.76	1729.74	2527.96	911.048	756.854	1066.79	1399.16	1752.8	2078.87	1033.46	343.657	332.877	274.676	1.18603	0.589607	0.221851	0.0182378
UMP	Uridine monophosphate	Nucleotides	HMDB0000288	6030	C00105	10393.7	7962.06	9584.26	8680.35	12133.3	12097.1	11792.2	18037.5	15231.1	11952.7	18510	17547.2	9155.1	13515	15810.3	1059.42	3018.84	2916.74	1.47623	1.72693	0.056887	0.0144195
Urea	Urea	Urea cycle	HMDB0000294	1176	C00086	87075.4	58703.8	75016.4	65253.5	82794.3	70771.5	57373.5	76803.3	62229.9	49637.1	66907.1	64541.5	71512.3	71935.6	60828.9	12352.1	10878.3	7701.67	1.00592	0.850608	0.960666	0.201772
Uridine	Uridine	Pyrimidine metabolism	HMDB0000296	6029	C00299	253190	316829	397774	366701	498031	381062	604351	517052	287945	390509	290825	398314	333624	500124	341898	63143	91887.5	60732.1	1.49907	1.0248	0.0283179	0.856405
UTP	Uridine triphosphate	Nucleotides	HMDB0000285	6133	C00075	1852.16	1903.7	1892.66	1256.19	1648.29	1943.71	1790.14	1429.23	282.441	286.526	320.027	810.597	1726.18	1702.84	424.898	314.107	218.688	257.683	0.98648	0.246149	0.907384	0.000790834
Val	L-Valine	Amino acids	HMDB0000883	6287	C00183	164483	218723	209501	222027	166311	197467	180277	166229	221914	214055	191478	210940	203684	177571	209597	26665.8	14816.7	12931.7	0.871799	1.02903	0.151427	0.708731
Xanthine	Xanthine	Purine metabolism	HMDB0000292	1188	C00385	2535.69	3232.88	2985.48	3779.35	4162.86	4791.01	4788.49	7534.56	2573.96	2426.55	2411.57	3619.24	3133.35	5319.23	2757.83	518.422	1506.16	578.929	1.69762	0.880154	0.0562813	0.37158

### Sheet: Table S4 legend
Table S4
Metabolomics profiles of control, qns1-KD, and fba1-KD strains. Values are the normalized peak area.
